# Caecilian genomes reveal the molecular basis of adaptation, and convergent evolution of limblessness in snakes and caecilians

**DOI:** 10.1101/2022.02.23.481419

**Authors:** Vladimir Ovchinnikov, Marcela Uliano-Silva, Mark Wilkinson, Jonathan Wood, Michelle Smith, Karen Oliver, Ying Sims, James Torrance, Alexander Suh, Shane A. McCarthy, Richard Durbin, Mary J. O’Connell

**Affiliations:** Computational and Molecular Evolutionary Biology Group, School of Life Sciences, Faculty of Medicine and Health Science, University of Nottingham, NG7 2RD, UK; Tree of Life Programme, Wellcome Sanger Institute, Wellcome Genome Campus, Cambridge CB10 1SA, UK; Herpetology Laboratory, The Natural History Museum, London SW7 5BD, UK; Scientific Operations, Wellcome Sanger Institute, Wellcome Genome Campus, Cambridge CB10 1SA, UK; School of Biological Sciences, University of East Anglia, NR4 7TU, Norwich, UK; Department of Organismal Biology, Science for Life Laboratory, Uppsala University, SE-752 36, Uppsala, Sweden; Department of Genetics, University of Cambridge, Cambridge CB2 3EH, UK

**Author notes:** **Corresponding authors:** Mary O’Connell < >, Richard Durbin < >. both authors contributed equally (Vladimir Ovchinnikov, Marcela Uliano-Silva).

**Keywords:** Gymnophiona, Amphibia, Vertebrate Comparative Genomics, Limblessness

## Abstract

We present genome sequences for the caecilians *Geotrypetes seraphini* (3.8Gb) and *Microcaecilia unicolor* (4.7Gb), representatives of a limbless, mostly soil-dwelling amphibian clade with reduced eyes, and unique putatively chemosensory tentacles. More than 69% of both genomes are composed of repeats, with retrotransposons the most abundant. We identify 1,150 orthogroups which are unique to caecilians and enriched for functions in olfaction and detection of chemical signals. There are 379 orthogroups with signatures of positive selection on caecilian lineages with roles in organ development and morphogenesis, sensory perception and immunity amongst others. We discover that caecilian genomes are missing the ZRS enhancer of Sonic Hedgehog which is also mutated in snakes. *In vivo* deletions have shown ZRS is required for limb development in mice, thus revealing a shared molecular target implicated in the independent evolution of limblessness in snakes and caecilians.

---

Living amphibians, frogs, salamanders and caecilians, have diverged since the Triassic. They, or their ancestors, survived all mass extinctions including the Permian-Triassic which obliterated most terrestrial vertebrates (Wake and Vredenburg 2008). Our current extinction crisis places amphibians amongst the most threatened of the vertebrate groups (Blaustein and Wake 1990). In addition, the large and highly repetitive genomes representative of amphibia pose some of the greatest challenges for vertebrate genomics (Funk et al. 2018; Nowoshilow et al. 2018). Undoubtedly, reference quality genomes for amphibia will be important in addressing key aspects of their conservation, disease ecology and evolution, and breeding programs.

Caecilians (Gymnophiona) are the deepest diverging of the three extant amphibian orders and the sister group of the frogs and salamanders (Batrachia), diverging perhaps more than 300 MYA (Siu-Ting et al. 2019). Compared to batrachians, caecilians are few in number (approximately 215 species). With mostly secretive burrowing lifestyles and restricted distributions in the wet tropics west of Wallace’s line, they are relatively seldom encountered and often considered to be the least well-known group of tetrapods (Wilkinson 2012).

Caecilians are highly distinctive in their elongate (from 10 cm to 2 m adult lengths), and externally segmented snake- or worm-like form. Living species lack any trace of limbs or girdles, have skulls that are comparatively heavily ossified compared to batrachians, and have very short tails or no tails at all, all features that are associated with the fossorial or burrowing habits of adults. Eyes are also greatly reduced with any loss of vision seemingly compensated for by a putative chemosensory pair of tentacles on the snout that are not found in any other taxa (Wilkinson 2012, Taylor EH 1968). Other unique features include a dual-jaw closing mechanism, a copulatory organ formed from the hind part of the gut (phallodeum), and persistent Mullerian ducts in males. Their scientific name Gymnophiona means ‘naked snakes’ reflecting their perceived affinity to snakes albeit without scales. Ironically, some caecilians do have subdermal scales (quite different to the external scales of squamates) concealed in pockets or folds in the skin and are the only living amphibians to have scales. Like most other amphibians, caecilians are generalist predators as adults (Wilkinson 2012, Measey et al. 2004).

As with other living amphibians, oviparity with an aquatic larval stage and metamorphosis to a terrestrial adult is the ancestral reproductive mode within the group. Clutches of relatively few eggs are laid on land rather than in water, entailing a migration to water for any hatchling-larvae, and are invariably guarded until hatching by attending mothers. Other reproductive strategies include oviparity with direct terrestrial development and viviparity. Foetuses of at least some viviparous caecilians are believed to use specialised teeth to feed on the hypertrophied and lipidified oviduct linings of their mothers and it was discovered that in some oviparous direct developers their hatchlings feed on the similarly modified maternal epidermis with similarly specialised vernal teeth (Kupfer et al. 2006). Caecilian diversity is far from completely known and most of the described species are data deficient in the IUCN red list and thus lack any assessment of their conservation status and threats. New higher taxa (families and genera) have been recently discovered and caecilian species are described every year (Kamei et al. 2012; Wilkinson et al. 2021). Although many aspects of caecilian biology remain to be adequately investigated, phylogenetic relationships of the 10 currently recognised families are reasonably well-established, and support the generally accepted idea that caecilians are an ancient Gondwanan group with relatively recent and limited dispersals into Central America and South East Asia (Gower et al. 2002; Kamei et al. 2012).

The Rhinatrematidae, the deepest diverging (c. 125-MYA) of the ten caecilian families (Wilkinson et al. 2011), is represented by the only previously published caecilian genome *Rhinatremata bivittatum*, which is 5.3 Gb in size and was sequenced by the Vertebrate Genomes Project (VGP) (Rhie et al. 2021). Here we provide the reference quality genomes for two additional caecilian genomes, *Geotrypetes seraphini* (3.8 Gb) and *Microcaecilia unicolor* (4.7 Gb) and describe molecular level insights gleaned from their comparison with other vertebrate genomes.
