## Supplementary Table S1 for "Caecilian genomes reveal the molecular basis of adaptation, and convergent evolution of limblessness in snakes and caecilians"

### Sheet: Sheet1
Supplementary_Table S1: Summary statistics for all three caecilian genome assemblies available.
The first column represent the species aGeoSer1/2 = Geotrypetes seraphini; aMicUni1 = Microcaecilia unicolor; aRhiBiv1 = Rhinatremata bivittatum.
The tissue sampled is provided along with the platform, library types and instrument models.
All sample, run and study accessions are detailed. The number of reads generated per run, and the total number of base pairs are detailed. Where possible we have also provided the N50 values.
Specimen	Tissue type	Library type	Platform	Instrument model	Sample accession	Run accession	Study accession	Reads	Base pairs	N50
aGeoSer1	Liver	Hi-C - Dovetail	Illumina	HiSeqX	SAMEA104387963	ERR4021782	ERP021473	881888806	133165209706	NA
aGeoSer1	Liver	Hi-C - Dovetail	Illumina	HiSeqX	SAMEA104387963	ERR4045373	ERP021473	945293306	142739289206	NA
aGeoSer1	Liver	10X Chromium	Illumina	HiSeqX	SAMEA104387963	ERR4183418	ERP021473	183342632	27684737432	NA
aGeoSer1	Liver	10X Chromium	Illumina	HiSeqX	SAMEA104387963	ERR4183419	ERP021473	169709970	25626205470	NA
aGeoSer1	Liver	10X Chromium	Illumina	HiSeqX	SAMEA104387963	ERR4183420	ERP021473	204847052	30931904852	NA
aGeoSer1	Liver	10X Chromium	Illumina	HiSeqX	SAMEA104387963	ERR4183421	ERP021473	212150994	32034800094	NA
aGeoSer1	Liver	10X Chromium	Illumina	HiSeqX	SAMEA104387963	ERR4183422	ERP021473	184950320	27927498320	NA
aGeoSer1	Liver	10X Chromium	Illumina	HiSeqX	SAMEA104387963	ERR4183423	ERP021473	171010596	25822599996	NA
aGeoSer1	Liver	10X Chromium	Illumina	HiSeqX	SAMEA104387963	ERR4183424	ERP021473	205875094	31087139194	NA
aGeoSer1	Liver	10X Chromium	Illumina	HiSeqX	SAMEA104387963	ERR4183425	ERP021473	212798070	32132508570	NA
aGeoSer1	Liver	PacBio - CLR	PacBio	Sequel	SAMEA104387963	ERR3354232	ERP021473	609698	6021989677	19660
aGeoSer1	Liver	PacBio - CLR	PacBio	Sequel	SAMEA104387963	ERR3372819	ERP021473	570751	5243811277	17668
aGeoSer1	Liver	PacBio - CLR	PacBio	Sequel	SAMEA104387963	ERR3372827	ERP021473	699478	6134342902	19402
aGeoSer1	Liver	PacBio - CLR	PacBio	Sequel	SAMEA104387963	ERR3372828	ERP021473	596897	5282509176	17543
aGeoSer1	Liver	PacBio - CLR	PacBio	Sequel	SAMEA104387963	ERR3372829	ERP021473	526283	5360681845	19766
aGeoSer1	Liver	PacBio - CLR	PacBio	Sequel	SAMEA104387963	ERR3372833	ERP021473	333771	3434679757	19837
aGeoSer1	Liver	PacBio - CLR	PacBio	Sequel II	SAMEA104387963	ERR3928168	ERP021473	2089507	11522900489	16006
aGeoSer1	Liver	PacBio - CLR	PacBio	Sequel II	SAMEA104387963	ERR3956267	ERP021473	2733265	42712383859	28560
aGeoSer1	Liver	PacBio - CLR	PacBio	Sequel II	SAMEA104387963	ERR3956268	ERP021473	4473941	70547229904	28492
aGeoSer1	Liver	PacBio - CLR	PacBio	Sequel II	SAMEA104387963	ERR3985649	ERP021473	3018283	51698137294	30068
aGeoSer1	Liver	PacBio - CLR	PacBio	Sequel II	SAMEA104387963	ERR4025908	ERP021473	3908905	65057548139	29294
aGeoSer1	Liver	BioNano - DLE-1	BioNano	Saphyr	SAMEA104387963	ERZ1392797	ERP021473	NA	NA	NA
aGeoSer2	Heart	RNA-seq	Illumina	HiSeq 4000	SAMEA6367724	ERR3849998	ERP107342	202983086	30447462900	NA
aGeoSer2	Ovary	RNA-seq	Illumina	HiSeq 4000	SAMEA6367722	ERR3849999	ERP107342	208815524	31322328600	NA
aGeoSer2	Kidney	RNA-seq	Illumina	HiSeq 4000	SAMEA6367726	ERR3850000	ERP107342	109650064	16447509600	NA
aGeoSer2	Muscle	RNA-seq	Illumina	HiSeq 4000	SAMEA6367720	ERR3850001	ERP107342	111952806	16792920900	NA
aGeoSer2	Lung	RNA-seq	Illumina	HiSeq 4000	SAMEA6367717	ERR3850002	ERP107342	128076272	19211440800	NA
aMicUni1	Liver	Hi-C - Arima (v1)	Illumina	HiSeqX	SAMEA5041497	ERR3655546	ERP021269	804986336	121552936736	NA
aMicUni1	Liver	Hi-C - Arima (v1)	Illumina	HiSeqX	SAMEA5041497	ERR3655547	ERP021269	822057990	124130756490	NA
aMicUni1	Liver	Hi-C - Arima (v1)	Illumina	HiSeqX	SAMEA5041490	ERR3655552	ERP021269	923495428	139447809628	NA
aMicUni1	Liver	Hi-C - Arima (v1)	Illumina	HiSeqX	SAMEA5041490	ERR3655553	ERP021269	922806712	139343813512	NA
aMicUni1	Liver	10X Chromium	Illumina	HiSeqX	SAMEA104387962	ERR4183426	ERP021473	181459034	27400314134	NA
aMicUni1	Liver	10X Chromium	Illumina	HiSeqX	SAMEA104387962	ERR4183427	ERP021473	186272544	28127154144	NA
aMicUni1	Liver	10X Chromium	Illumina	HiSeqX	SAMEA104387962	ERR4183428	ERP021473	187730724	28347339324	NA
aMicUni1	Liver	10X Chromium	Illumina	HiSeqX	SAMEA104387962	ERR4183429	ERP021473	224278814	33866100914	NA
aMicUni1	Liver	10X Chromium	Illumina	HiSeqX	SAMEA104387962	ERR4183430	ERP021473	178404818	26939127518	NA
aMicUni1	Liver	10X Chromium	Illumina	HiSeqX	SAMEA104387962	ERR4183431	ERP021473	184793394	27903802494	NA
aMicUni1	Liver	10X Chromium	Illumina	HiSeqX	SAMEA104387962	ERR4183432	ERP021473	186025348	28089827548	NA
aMicUni1	Liver	10X Chromium	Illumina	HiSeqX	SAMEA104387962	ERR4183433	ERP021473	219506450	33145473950	NA
aMicUni1	Liver	10X Chromium	Illumina	HiSeqX	SAMEA104387962	ERR4183434	ERP021473	175719806	26533690706	NA
aMicUni1	Liver	10X Chromium	Illumina	HiSeqX	SAMEA104387962	ERR4183435	ERP021473	182159124	27506027724	NA
aMicUni1	Liver	10X Chromium	Illumina	HiSeqX	SAMEA104387962	ERR4183436	ERP021473	183418764	27696233364	NA
aMicUni1	Liver	10X Chromium	Illumina	HiSeqX	SAMEA104387962	ERR4183437	ERP021473	217104360	32782758360	NA
aMicUni1	Liver	PacBio - CLR	PacBio	Sequel	SAMEA104387962	ERR3354228	ERP021473	693739	8124464974	22391
aMicUni1	Liver	PacBio - CLR	PacBio	Sequel	SAMEA104387962	ERR3354229	ERP021473	810981	9245504302	21364
aMicUni1	Liver	PacBio - CLR	PacBio	Sequel	SAMEA104387962	ERR3354230	ERP021473	847853	9372094636	20936
aMicUni1	Liver	PacBio - CLR	PacBio	Sequel	SAMEA104387962	ERR3354231	ERP021473	688716	7756703159	21823
aMicUni1	Liver	PacBio - CLR	PacBio	Sequel	SAMEA104387962	ERR3372820	ERP021473	504024	5014760069	18516
aMicUni1	Liver	PacBio - CLR	PacBio	Sequel	SAMEA104387962	ERR3372821	ERP021473	709331	7553902674	20734
aMicUni1	Liver	PacBio - CLR	PacBio	Sequel	SAMEA104387962	ERR3372822	ERP021473	666210	6582413123	18520
aMicUni1	Liver	PacBio - CLR	PacBio	Sequel	SAMEA104387962	ERR3372823	ERP021473	703504	7249058958	19826
aMicUni1	Liver	PacBio - CLR	PacBio	Sequel	SAMEA104387962	ERR3372824	ERP021473	630371	6803200253	19819
aMicUni1	Liver	PacBio - CLR	PacBio	Sequel	SAMEA104387962	ERR3372825	ERP021473	662031	7192787577	21083
aMicUni1	Liver	PacBio - CLR	PacBio	Sequel	SAMEA104387962	ERR3372826	ERP021473	624312	6802076905	21213
aMicUni1	Liver	PacBio - CLR	PacBio	Sequel	SAMEA104387962	ERR3372830	ERP021473	482489	4507200373	19361
aMicUni1	Liver	PacBio - CLR	PacBio	Sequel	SAMEA104387962	ERR3372831	ERP021473	486124	5254326278	20214
aMicUni1	Liver	PacBio - CLR	PacBio	Sequel	SAMEA104387962	ERR3372832	ERP021473	629977	6139715810	18357
aMicUni1	Liver	PacBio - CLR	PacBio	Sequel	SAMEA104387962	ERR3382761	ERP021473	642513	6976488200	19794
aMicUni1	Liver	PacBio - CLR	PacBio	Sequel	SAMEA104387962	ERR3382762	ERP021473	710472	7374681080	19853
aMicUni1	Liver	PacBio - CLR	PacBio	Sequel	SAMEA104387962	ERR3382763	ERP021473	602758	6469031005	20386
aMicUni1	Liver	PacBio - CLR	PacBio	Sequel	SAMEA104387962	ERR3382764	ERP021473	518141	5638312755	20818
aMicUni1	Liver	PacBio - CLR	PacBio	Sequel	SAMEA104387962	ERR3382765	ERP021473	689937	7263891916	19793
aMicUni1	Liver	PacBio - CLR	PacBio	Sequel	SAMEA104387962	ERR3382766	ERP021473	778697	8081297639	19175
aMicUni1	Liver	PacBio - CLR	PacBio	Sequel	SAMEA104387962	ERR3382767	ERP021473	776619	8037620890	18959
aMicUni1	Liver	PacBio - CLR	PacBio	Sequel	SAMEA104387962	ERR3382768	ERP021473	806214	8034326283	18595
aMicUni1	Liver	PacBio - CLR	PacBio	Sequel	SAMEA104387962	ERR3382769	ERP021473	827226	7580566145	17180
aMicUni1	Liver	PacBio - CLR	PacBio	Sequel	SAMEA104387962	ERR3382770	ERP021473	810426	7810778337	17894
aMicUni1	Liver	PacBio - CLR	PacBio	Sequel	SAMEA104387962	ERR3382771	ERP021473	836732	8175844015	17877
aMicUni1	Liver	PacBio - CLR	PacBio	Sequel	SAMEA104387962	ERR3382772	ERP021473	690593	7020270767	18601
aMicUni1	Liver	PacBio - CLR	PacBio	Sequel	SAMEA104387962	ERR3382773	ERP021473	718289	7393621649	19159
aMicUni1	Liver	PacBio - CLR	PacBio	Sequel	SAMEA104387962	ERR3382774	ERP021473	684252	6672359716	18030
aMicUni1	Liver	PacBio - CLR	PacBio	Sequel	SAMEA104387962	ERR3449636	ERP021473	485620	6885730818	26134
aMicUni1	Liver	PacBio - CLR	PacBio	Sequel	SAMEA104387962	ERR3449637	ERP021473	671701	7673643258	21909
aMicUni1	Liver	PacBio - CLR	PacBio	Sequel	SAMEA104387962	ERR3449638	ERP021473	498787	6170276010	23207
aMicUni1	Liver	PacBio - CLR	PacBio	Sequel	SAMEA104387962	ERR3449639	ERP021473	598562	7327798180	23011
aMicUni1	Liver	PacBio - CLR	PacBio	Sequel	SAMEA104387962	ERR3449640	ERP021473	405692	5903656641	26987
aMicUni1	Liver	PacBio - CLR	PacBio	Sequel	SAMEA104387962	ERR3449641	ERP021473	476370	6256773788	25633
aMicUni1	Liver	PacBio - CLR	PacBio	Sequel	SAMEA104387962	ERR3449642	ERP021473	368977	5169924586	26254
aMicUni1	Liver	PacBio - CLR	PacBio	Sequel	SAMEA104387962	ERR3457543	ERP021473	505969	6962277504	26230
aMicUni1	Liver	BioNano - DLE-1	BioNano	Saphyr	SAMEA104387962	ERZ1392798	ERP021473	NA	NA	NA
aRhiBiv1	Lung	RNA-seq	Illumina	HiSeq 4000	SAMEA4872135	ERR3132328	ERP107342	247426058	37113908700	NA
aRhiBiv1	Kidney	RNA-seq	Illumina	HiSeq 4000	SAMEA4872125	ERR3132329	ERP107342	285545076	42831761400	NA
aRhiBiv1	Ovary	RNA-seq	Illumina	HiSeq 4000	SAMEA4872131	ERR3132330	ERP107342	215976966	32396544900	NA
aRhiBiv1	Heart	RNA-seq	Illumina	HiSeq 4000	SAMEA4892796	ERR3132331	ERP107342	245810656	36871598400	NA
aRhiBiv1	Muscle	RNA-seq	Illumina	HiSeq 4000	SAMEA4872130	ERR3132332	ERP107342	237686210	35652931500	NA
aRhiBiv1	Liver	10X Chromium	Illumina	HiSeqX	SAMEA104387956	ERR4183406	ERP021473	198640416	29994702816	NA
aRhiBiv1	Liver	10X Chromium	Illumina	HiSeqX	SAMEA104387956	ERR4183407	ERP021473	201532824	30431456424	NA
aRhiBiv1	Liver	10X Chromium	Illumina	HiSeqX	SAMEA104387956	ERR4183408	ERP021473	164200100	24794215100	NA
aRhiBiv1	Liver	10X Chromium	Illumina	HiSeqX	SAMEA104387956	ERR4183409	ERP021473	219819560	33192753560	NA
aRhiBiv1	Liver	10X Chromium	Illumina	HiSeqX	SAMEA104387956	ERR4183410	ERP021473	201692578	30455579278	NA
aRhiBiv1	Liver	10X Chromium	Illumina	HiSeqX	SAMEA104387956	ERR4183411	ERP021473	204602760	30895016760	NA
aRhiBiv1	Liver	10X Chromium	Illumina	HiSeqX	SAMEA104387956	ERR4183412	ERP021473	166400538	25126481238	NA
aRhiBiv1	Liver	10X Chromium	Illumina	HiSeqX	SAMEA104387956	ERR4183413	ERP021473	223569112	33758935912	NA
aRhiBiv1	Liver	10X Chromium	Illumina	HiSeqX	SAMEA104387956	ERR4183414	ERP021473	197548198	29829777898	NA
aRhiBiv1	Liver	10X Chromium	Illumina	HiSeqX	SAMEA104387956	ERR4183415	ERP021473	201517344	30429118944	NA
aRhiBiv1	Liver	10X Chromium	Illumina	HiSeqX	SAMEA104387956	ERR4183416	ERP021473	162918542	24600699842	NA
aRhiBiv1	Liver	10X Chromium	Illumina	HiSeqX	SAMEA104387956	ERR4183417	ERP021473	218504330	32994153830	NA
aRhiBiv1	Liver	Hi-C - Arima (v1)	Illumina	HiSeqX	SAMEA104387956	ERR6363243	ERP021473	421767722	63686926022	NA
aRhiBiv1	Liver	Hi-C - Arima (v1)	Illumina	HiSeqX	SAMEA104387956	ERR6363244	ERP021473	434791372	65653497172	NA
aRhiBiv1	Liver	Hi-C - Arima (v1)	Illumina	HiSeqX	SAMEA104387956	ERR6363245	ERP021473	408605156	61699378556	NA
aRhiBiv1	Liver	Hi-C - Arima (v1)	Illumina	HiSeqX	SAMEA104387956	ERR6363246	ERP021473	421809752	63693272552	NA
aRhiBiv1	Liver	Hi-C - Arima (v1)	Illumina	HiSeqX	SAMEA104387956	ERR6363247	ERP021473	407013920	61459101920	NA
aRhiBiv1	Liver	Hi-C - Arima (v1)	Illumina	HiSeqX	SAMEA104387956	ERR6363248	ERP021473	420194762	63449409062	NA
aRhiBiv1	Liver	PacBio - CLR	PacBio	Sequel	SAMEA104387956	ERR2632366	ERP021473	50946	612658355	19716
aRhiBiv1	Liver	PacBio - CLR	PacBio	Sequel	SAMEA104387956	ERR2632367	ERP021473	28985	350443775	19350
aRhiBiv1	Liver	PacBio - CLR	PacBio	Sequel	SAMEA104387956	ERR2695071	ERP021473	457792	3897369805	15118
aRhiBiv1	Liver	PacBio - CLR	PacBio	Sequel	SAMEA104387956	ERR2704398	ERP021473	371093	3321957310	15723
aRhiBiv1	Liver	PacBio - CLR	PacBio	Sequel	SAMEA104387956	ERR2704399	ERP021473	194059	2040533633	17243
aRhiBiv1	Liver	PacBio - CLR	PacBio	Sequel	SAMEA104387956	ERR2704400	ERP021473	349039	3555090239	16863
aRhiBiv1	Liver	PacBio - CLR	PacBio	Sequel	SAMEA104387956	ERR2704401	ERP021473	240718	2452305079	16876
aRhiBiv1	Liver	PacBio - CLR	PacBio	Sequel	SAMEA104387956	ERR2704402	ERP021473	424975	3711239532	15942
aRhiBiv1	Liver	PacBio - CLR	PacBio	Sequel	SAMEA104387956	ERR2704403	ERP021473	526856	4629793247	15637
aRhiBiv1	Liver	PacBio - CLR	PacBio	Sequel	SAMEA104387956	ERR2704404	ERP021473	517785	4516969657	15495
aRhiBiv1	Liver	PacBio - CLR	PacBio	Sequel	SAMEA104387956	ERR2704405	ERP021473	283089	2322565846	14321
aRhiBiv1	Liver	PacBio - CLR	PacBio	Sequel	SAMEA104387956	ERR2704406	ERP021473	431981	3802153172	15716
aRhiBiv1	Liver	PacBio - CLR	PacBio	Sequel	SAMEA104387956	ERR2704407	ERP021473	228471	1865146602	14342
aRhiBiv1	Liver	PacBio - CLR	PacBio	Sequel	SAMEA104387956	ERR2704408	ERP021473	163197	1385195341	15326
aRhiBiv1	Liver	PacBio - CLR	PacBio	Sequel	SAMEA104387956	ERR2704409	ERP021473	305479	2539468585	14596
aRhiBiv1	Liver	PacBio - CLR	PacBio	Sequel	SAMEA104387956	ERR2711283	ERP021473	126996	1235472122	17060
aRhiBiv1	Liver	PacBio - CLR	PacBio	Sequel	SAMEA104387956	ERR2711284	ERP021473	166850	1484572473	15520
aRhiBiv1	Liver	PacBio - CLR	PacBio	Sequel	SAMEA104387956	ERR2847035	ERP021473	423247	4620622274	19236
aRhiBiv1	Liver	PacBio - CLR	PacBio	Sequel	SAMEA104387956	ERR2847036	ERP021473	337297	3739048941	19151
aRhiBiv1	Liver	PacBio - CLR	PacBio	Sequel	SAMEA104387956	ERR2847037	ERP021473	429441	4740991801	19482
aRhiBiv1	Liver	PacBio - CLR	PacBio	Sequel	SAMEA104387956	ERR2854329	ERP021473	314880	3803291548	20579
aRhiBiv1	Liver	PacBio - CLR	PacBio	Sequel	SAMEA104387956	ERR2854330	ERP021473	543013	5668153049	18599
aRhiBiv1	Liver	PacBio - CLR	PacBio	Sequel	SAMEA104387956	ERR2854332	ERP021473	592088	6302336715	18833
aRhiBiv1	Liver	PacBio - CLR	PacBio	Sequel	SAMEA104387956	ERR2854333	ERP021473	505089	5742549292	19742
aRhiBiv1	Liver	PacBio - CLR	PacBio	Sequel	SAMEA104387956	ERR2854334	ERP021473	513996	5495459335	18913
aRhiBiv1	Liver	PacBio - CLR	PacBio	Sequel	SAMEA104387956	ERR2854335	ERP021473	520261	5760044442	19658
aRhiBiv1	Liver	PacBio - CLR	PacBio	Sequel	SAMEA104387956	ERR2854336	ERP021473	406561	3897329925	17219
aRhiBiv1	Liver	PacBio - CLR	PacBio	Sequel	SAMEA104387956	ERR2854337	ERP021473	323848	3321743712	18063
aRhiBiv1	Liver	PacBio - CLR	PacBio	Sequel	SAMEA104387956	ERR2854338	ERP021473	527701	5320848712	18336
aRhiBiv1	Liver	PacBio - CLR	PacBio	Sequel	SAMEA104387956	ERR2854339	ERP021473	531960	5473012956	18618
aRhiBiv1	Liver	PacBio - CLR	PacBio	Sequel	SAMEA104387956	ERR2854340	ERP021473	496409	5459593377	19333
aRhiBiv1	Liver	PacBio - CLR	PacBio	Sequel	SAMEA104387956	ERR2863116	ERP021473	515069	5617345287	19741
aRhiBiv1	Liver	PacBio - CLR	PacBio	Sequel	SAMEA104387956	ERR2863117	ERP021473	492509	4869427444	17564
aRhiBiv1	Liver	PacBio - CLR	PacBio	Sequel	SAMEA104387956	ERR2880941	ERP021473	302087	3362467235	19504
aRhiBiv1	Liver	PacBio - CLR	PacBio	Sequel	SAMEA104387956	ERR2880942	ERP021473	277587	2572657078	16233
aRhiBiv1	Liver	PacBio - CLR	PacBio	Sequel	SAMEA104387956	ERR2880943	ERP021473	259675	2874790478	19522
aRhiBiv1	Liver	PacBio - CLR	PacBio	Sequel	SAMEA104387956	ERR2880944	ERP021473	188103	2101665554	19390
aRhiBiv1	Liver	PacBio - CLR	PacBio	Sequel	SAMEA104387956	ERR2880946	ERP021473	231527	2587487223	19253
aRhiBiv1	Liver	PacBio - CLR	PacBio	Sequel	SAMEA104387956	ERR3041788	ERP021473	629033	5635687903	15771
aRhiBiv1	Liver	PacBio - CLR	PacBio	Sequel	SAMEA104387956	ERR3041789	ERP021473	633430	5655688992	15644
aRhiBiv1	Liver	PacBio - CLR	PacBio	Sequel	SAMEA104387956	ERR3041790	ERP021473	624634	5630083972	15833
aRhiBiv1	Liver	PacBio - CLR	PacBio	Sequel	SAMEA104387956	ERR3041791	ERP021473	680938	5795202226	15090
aRhiBiv1	Liver	PacBio - CLR	PacBio	Sequel	SAMEA104387956	ERR3041792	ERP021473	718146	5897433212	14823
aRhiBiv1	Liver	PacBio - CLR	PacBio	Sequel	SAMEA104387956	ERR3041793	ERP021473	728141	5940574117	14678
aRhiBiv1	Liver	PacBio - CLR	PacBio	Sequel	SAMEA104387956	ERR3041794	ERP021473	181688	1713472637	15820
aRhiBiv1	Liver	PacBio - CLR	PacBio	Sequel	SAMEA104387956	ERR3041795	ERP021473	281517	2635918135	16721
aRhiBiv1	Liver	PacBio - CLR	PacBio	Sequel	SAMEA104387956	ERR3041796	ERP021473	535328	4290650100	14473
aRhiBiv1	Liver	PacBio - CLR	PacBio	Sequel	SAMEA104387956	ERR3085905	ERP021473	734454	8284137668	20017
aRhiBiv1	Liver	PacBio - CLR	PacBio	Sequel	SAMEA104387956	ERR3085906	ERP021473	801229	8854431816	19656
aRhiBiv1	Liver	PacBio - CLR	PacBio	Sequel	SAMEA104387956	ERR3130273	ERP021473	557751	6738196386	21153
aRhiBiv1	Liver	PacBio - CLR	PacBio	Sequel	SAMEA104387956	ERR3130274	ERP021473	737166	8294903210	19946
aRhiBiv1	Liver	PacBio - CLR	PacBio	Sequel	SAMEA104387956	ERR3130275	ERP021473	598898	7192466098	20772
aRhiBiv1	Liver	PacBio - CLR	PacBio	Sequel	SAMEA104387956	ERR3130276	ERP021473	751767	8325129830	19258
aRhiBiv1	Liver	PacBio - CLR	PacBio	Sequel	SAMEA104387956	ERR3130277	ERP021473	435789	5354956034	21235
aRhiBiv1	Liver	BioNano - BssSI	BioNano	Saphyr	SAMEA104387956	ERZ1392800	ERP021473	NA	NA	NA
aRhiBiv1	Liver	BioNano - BspQI	BioNano	Saphyr	SAMEA104387956	ERZ1392799	ERP021473	NA	NA	NA
