## Supplementary Table S2 for "Caecilian genomes reveal the molecular basis of adaptation, and convergent evolution of limblessness in snakes and caecilians"

### Sheet: Sheet1
Supplementary Table S2: Repeat classes found in caecilian genomes
Note: The repeat classes (i.e. DNA, LINE, LTR, RC, SINE, or unknown) for each of the three caecilian genomes are detailed per species below.
Repeat classes found for Rhinatrema bivittatum						Repeat classes found for Geotrypetes seraphini						Repeat classes found for Microcaecilia unicolor
Total Sequences:	1329					Total Sequences:	161					Total Sequences:	1080
Total Length:	5319222779	bp				Total Length:	3779331846	bp				Total Length:	4685929762	bp
	Class	Count	bpMasked	%masked			Class	Count	bpMasked	%masked			Class	Count	bpMasked	%masked
ARTEFACT		16	826	0		ARTEFACT		5	253	0		ARTEFACT		6	320	0
DNA		1000	141485	0		DNA		430	62008	0		DNA		37884	7339575	0.0016
	CMC-Chapaev-3	4578	2250194	0.0004			CMC-Chapaev-3	15208	6820358	0.0018			CMC-Chapaev-3	1959	809391	0.0002
	Dada	12474	4204353	0.0008			Kolobok-T2	1673	86812	0			Kolobok-T2	1883	106486	0
	Kolobok-T2	3297	205719	0			MULE-MuDR	1004	381592	0.0001			MULE-MuDR	19	690	0
	MULE-MuDR	7	329	0			Maverick	207	25590	0			Maverick	5999	1193823	0.0003
	Maverick	11241	9307719	0.0017			PIF-Harbinger	6638	2844731	0.0008			P	629	155228	0
	PIF-Harbinger	45521	16388879	0.0031			PiggyBac	621	735951	0.0002			PIF-Harbinger	18945	9514833	0.002
	PiggyBac	3074	814774	0.0002			Sola-2	3380	2323351	0.0006			PiggyBac	811	1535381	0.0003
	Sola-2	841	373935	0.0001			TcMar-Mariner	47134	13001035	0.0034			Sola-2	1940	1876192	0.0004
	TcMar-Tc1	19294	7696917	0.0014			TcMar-Pogo	3070	1363869	0.0004			TcMar-Mariner	1896	600009	0.0001
	TcMar-Tc2	6786	1517166	0.0003			TcMar-Tc1	20979	6493436	0.0017			TcMar-Pogo	8004	7548065	0.0016
	TcMar-Tigger	2565	776136	0.0001			TcMar-Tc2	9762	916793	0.0002			TcMar-Tc1	46236	35689319	0.0076
	hAT	742	40435	0			TcMar-Tigger	8384	2223400	0.0006			TcMar-Tc2	1627	256936	0.0001
	hAT-Ac	36321	27075644	0.0051			hAT	77	3579	0			TcMar-Tigger	3604	1371511	0.0003
	hAT-Blackjack	665	155556	0			hAT-Ac	6416	1435284	0.0004			hAT	115	4160	0
	hAT-Charlie	18432	2864740	0.0005			hAT-Blackjack	533	101915	0			hAT-Ac	27698	6843131	0.0015
	hAT-Tip100	18	400	0			hAT-Charlie	29045	9612885	0.0025			hAT-Blackjack	2843	793365	0.0002
LINE		12199	5515406	0.001			hAT-Tag1	3015	748029	0.0002			hAT-Charlie	3606	1532214	0.0003
	CR1	1160713	566749405	0.1065			hAT-Tip100	4214	2039049	0.0005			hAT-Tip100	14773	2491914	0.0005
	Dong-R4	14004	4660386	0.0009			hAT-hATm	7413	2078325	0.0005		LINE		1738	326932	0.0001
	I-Jockey	1085	288503	0.0001			hAT-hobo	306	85327	0			CR1	1267712	452826997	0.0966
	L1	171496	108463608	0.0204		LINE		28154	7160824	0.0019			Dong-R4	44368	11151883	0.0024
	L1-Tx1	1119	334383	0.0001			CR1	1067048	434246320	0.1149			I-Jockey	608	123469	0
	L2	494765	228565858	0.043			Dong-R4	12763	2692442	0.0007			L1	189442	125369351	0.0268
	Penelope	85533	33344655	0.0063			I	1668	361508	0.0001			L1-Tx1	4518	9833744	0.0021
	RTE-BovB	1766	495615	0.0001			L1	272483	155578574	0.0412			L2	971528	352853195	0.0753
	RTE-X	85139	20054207	0.0038			L1-Tx1	442	957907	0.0003			Penelope	164148	53885915	0.0115
	Rex-Babar	78	5707	0			L2	757968	250063170	0.0662			RTE-BovB	1881	645506	0.0001
LTR		14	779	0			Penelope	104836	27194532	0.0072			RTE-X	15340	2667526	0.0006
	Copia	3318	1210538	0.0002			RTE-BovB	18669	5423829	0.0014			Rex-Babar	67	6807	0
	DIRS	510795	481786243	0.0906			Rex-Babar	64	2677	0		LTR		12	720	0
	ERV-Foamy	834	913085	0.0002		LTR	2032	1321372	0.0003				Copia	5271	22819634	0.0049
	ERV1	13435	11863040	0.0022			Copia	103	16334	0			DIRS	255187	281787990	0.0601
	ERVK	1273	775490	0.0001			DIRS	301848	223652387	0.0592			ERV1	21139	31101814	0.0066
	ERVL	1936	1143160	0.0002			ERV1	21539	13913429	0.0037			ERVL	1045	871312	0.0002
	Gypsy	202523	207135833	0.0389			ERVK	708	559117	0.0001			Gypsy	27839	26336956	0.0056
	Ngaro	29592	23664798	0.0044			ERVL	3960	3209733	0.0008			Ngaro	9434	6843203	0.0015
	Pao	2720	2282601	0.0004			Gypsy	6551	5873561	0.0016			Pao	5579	2720741	0.0006
RC	--	--	--				Ngaro	5527	6185822	0.0016		RC	--	--	--
	Helitron	13337	2518054	0.0005			Pao	2075	969290	0.0003			Helitron	16946	2092109	0.0004
SINE	--	--	--			RC	--	--	--			SINE	--	--	--
	MIR	126	5995	0			Helitron	22311	5075851	0.0013			MIR	710	36631	0
	tRNA	5428	1016599	0.0002		SINE	--	--	--				tRNA	2686	369422	0.0001
	tRNA-Deu-L2	11	700	0			MIR	609	23790	0			tRNA-Deu-L2	12	563	0
	tRNA-V-Core-L2	96	5756	0			tRNA	1690	210553	0.0001			tRNA-V-Core-L2	249	11438	0
Unknown		7281259	1789047586	0.3363			tRNA-Deu-L2	4	185	0		Unknown		7964365	1758667831	0.3753
							tRNA-V-Core-L2	134	6142	0
total interspersed		10261466	3565663197	0.6703		Unknown		7084450	1527574602	0.4042		total interspersed		11152301	3223014232	0.6878
Low_complexity		115219	6122673	0.0012		total interspersed		9887150	2725657523	0.7212		Low_complexity		82942	4251015	0.0009
Satellite		53	4086	0								Satellite		19	1207	0
Simple_repeat		800060	30969672	0.0058		Low_complexity		60852	3432571	0.0009		Simple_repeat		593222	21408355	0.0046
rRNA		10405	1285344	0.0002		Satellite		23	1123	0		rRNA		1582	502254	0.0001
scRNA		15	951	0		Simple_repeat		323059	12665694	0.0034		scRNA		8	550	0
snRNA		673	44581	0		rRNA		2168	299679	0.0001		snRNA		830	69959	0
tRNA		3374	227250	0		scRNA		17	983	0		tRNA		2100	137567	0
Total		11191265	3604317754	0.6776		snRNA		582	44000	0		Total	11833004	3249385139	0.6934
						tRNA		2242	159468	0
						Total		10276093	2742261041	0.7256
