## Supplementary Table S9 for "Caecilian genomes reveal the molecular basis of adaptation, and convergent evolution of limblessness in snakes and caecilians"

### Sheet: Sheet1
Supplementary Table S9: Annotation features described using the NCBI Eukaryotic Genome Annotation Pipeline
Note: The annotation features of Rhinatremata bivittatum are not included in this table as they were taken directly from NCBI.
Feature	Geotrypetes seraphini (aGeoSer1)	Microcaecilia unicolor
Annotation acession	GCF_902459505.1	GCF_901765095.1
Genes and pseudogenes	24027	26246
protein-coding	19223	20868
non-coding	3979	4532
CDSs	50054	37174
fully-supported	47923	33829
With >5% ab initio	1305	1923
partial	79	510
Protein assigned RefSeq(XP_)	50018	37109
Mean CDS length (bp)	2131	1801
Mean intron length (bp)	13820	13057
Mean exon length (bp)	293	258
Mean exon per transcript	12.72	10.56
