## Supplementary Table S10 for "Caecilian genomes reveal the molecular basis of adaptation, and convergent evolution of limblessness in snakes and caecilians"

### Sheet: Source_of_the_data_for_each_spe
Supplementary Table S10: Source of data for each species sampled, and the number of coding DNA sequences (CDSs) available per species.
This table describes the full set of species used in the analyses: the common name, species name, database where the genome was sourced (either Ensembl or RefSeq), the specific genome assembly used, and the number of coding DNA sequences (CDSs) per species.
Common name	Species	Database	Genome assembly	CDSs
Ghost Shark	Callorhinchus milii	Ensembl	Callorhinchus_milii-6.1.3	19394
Spotted Gar	Lepisosteus oculatus	Ensembl	LepOcu1	18328
Zebrafish	Danio rerio	Ensembl	GRCz11	29891
Zig-zag Eel	Mastacembelus armatus	RefSeq	fMasArm1.2	22031
Ricefish	Oryzias latipes	Ensembl	ASM223467v1	23595
Coelacanth	Latimeria chalumnae	Ensembl	LatCha1	19555
Clawed Frog	Xenopus tropicalis	RefSeq	UCB_Xtro_10.0	21580
High Himalaya Frog	Nanorana parkeri	RefSeq	ASM93562v1	17433
Two-lined caecilian	Rhinatrema bivittatum	RefSeq	aRhiBiv1.1	21109
Gaboon caecilian	Geotrypetes seraphini	RefSeq	aGeoSer1.1	19031
Tiny Cayenne caecilian	Microcaecilia unicolor	RefSeq	aMicUni1.1	20108
Human	Homo sapiens	Ensembl	GRCh38	23170
Mouse	Mus musculus	Ensembl	GRCm38	22617
Saltwater Crocodile	Crocodylus porosus	Ensembl	CroPor_comp1	15212
Chicken	Gallus gallus	Ensembl	GRCg6a	16862
Zebra Finch	Taeniopygia guttata	Ensembl	bTaeGut1_v1	16616
Tuatara	Sphenodon punctatus	Ensembl	ASM311381v1	17647
Wall Lizard	Podarcis muralis	Ensembl	PodMur_1.0	22061
Green Anole Lizard	Anolis carolinensis	RefSeq	AnoCar2.0	18294
Tiger Snake	Notechis scutatus	Ensembl	TS10Xv2-PRI	18963
Garter snake	Thamnophis sirtalis	RefSeq	Thamnophis_sirtalis-6.0	16380
