## Supplementary Table S11 for "Caecilian genomes reveal the molecular basis of adaptation, and convergent evolution of limblessness in snakes and caecilians"

### Sheet: Sequence_data_used_for_ZRS_comp
Supplementary Table S11: Sequence data used for comparison of the ZRS and I12a enhancer regions across the 21 vertebrate species used.
ZRS Gene ID	Source	Species	Genome Version
103188354	NCBI	Callorhinchus milii	IMCB_Cmil_1.0
102683188	NCBI	Lepisosteus oculatus	LepOcu1
557300	NCBI	Danio rerio	GRCz11
113121771	NCBI	Mastacembelus armatus	fMasArm1.2
101174959	NCBI	Oryzias latipes	ASM223467v1
102366884	NCBI	Latimeria chalumnae	LatCha1
496578	NCBI	Xenopus tropicalis	UCB_Xtro_10.0
108785016	NCBI	Nanorana parkeri	ASM93562v1
115084105	NCBI	Rhinatrema bivittatum	aRhiBiv1.1
117354314	NCBI	Geotrypetes seraphini	aGeoSer1.1
115466980	NCBI	Microcaecilia unicolor	aMicUni1.1
64327	NCBI	Homo sapiens	GRCh38.p13
56873	NCBI	Mus musculus	GRCm39
109306903	NCBI	Crocodylus porosus	CroPor_comp1
373986	NCBI	Gallus gallus	bGalGal1.mat.broiler.GRCg7b
100230955	NCBI	Taeniopygia guttata	bTaeGut1.4.pri
ENSSPUG00000002530	Ensembl	Sphenodon punctatus	ASM311381v1
114607831	NCBI	Podarcis muralis	PodMur_1.0
100555075	NCBI	Anolis carolinensis	AnoCar2.0
113420814	NCBI	Notechis scutatus	TS10Xv2-PRI
106556917	NCBI	Thamnophis sirtalis	Thamnophis_sirtalis-6.0
